# Adapting genetic algorithms for artificial evolution of visual patterns under selection from wild predators

**DOI:** 10.1101/2023.11.15.567326

**Authors:** Emmanuelle S. Briolat, George R. A. Hancock, Jolyon Troscianko

## Abstract

Camouflage is a widespread and well-studied anti-predator strategy, yet identifying which patterns provide optimal protection in any given scenario remains challenging. Besides the virtually limitless combinations of colours and patterns available to prey, selection for camouflage strategies will depend on complex interactions between prey appearance, background properties and predator traits, across repeated encounters between co-evolving predators and prey. Experiments in artificial evolution, pairing psychophysics detection tasks with genetic algorithms, offer a promising way to tackle this complexity, but sophisticated genetic algorithms have so far been restricted to screen-based experiments. Here, we present methods to test the evolution of colour patterns on physical prey items, under selection from wild predators in the field. Our techniques expand on a recently-developed open-access pattern generation and genetic algorithm framework, modified to operate alongside artificial predation experiments. In this system, predators freely interact with prey, and the order of attack determines the survival and reproduction of prey patterns into future generations. We demonstrate the feasibility of these methods with a case study, in which free-flying birds feed on artificial prey deployed in semi-natural conditions, against backgrounds differing in three-dimensional complexity. Wild predators reliably participated in this experiment, foraging for 11 to 16 generations of artificial prey and encountering a total of 1,296 evolved prey items. Changes in prey pattern across generations indicated improvements in several metrics of similarity to the background, and greater edge disruption, although effect sizes were relatively small. Computer-based replicates of these trials, with human volunteers, highlighted the importance of starting population parameters for subsequent evolution, a key consideration when applying these methods. Ultimately, these methods provide pathways for integrating complex genetic algorithms into more naturalistic predation trials. Customisable open-access tools should facilitate application of these tools to investigate a wide range of visual pattern types in more ecologically-relevant contexts.
