## Supporting data and code for "Adapting genetic algorithms for artificial evolution of visual patterns under selection from wild predators": CamoField_GabRat_Run1.csv

Treatment	Generation	ID	GabRat
Smooth	0	Gen0_Mut0_ID0	0.2705
Smooth	1	Gen0_Mut0_ID0	0.2705
Smooth	2	Gen0_Mut0_ID0	0.2705
Smooth	3	Gen0_Mut0_ID0	0.2705
Smooth	4	Gen0_Mut0_ID0	0.2705
Smooth	0	Gen0_Mut0_ID1	0.0617
Smooth	1	Gen0_Mut0_ID1	0.0617
Smooth	0	Gen0_Mut0_ID10	0.148
Smooth	0	Gen0_Mut0_ID11	0.1787
Smooth	0	Gen0_Mut0_ID12	0.121
Smooth	1	Gen0_Mut0_ID12	0.121
Smooth	2	Gen0_Mut0_ID12	0.121
Smooth	0	Gen0_Mut0_ID13	0.0681
Smooth	1	Gen0_Mut0_ID13	0.0681
Smooth	2	Gen0_Mut0_ID13	0.0681
Smooth	3	Gen0_Mut0_ID13	0.0681
Smooth	4	Gen0_Mut0_ID13	0.0681
Smooth	0	Gen0_Mut0_ID14	0.0813
Smooth	0	Gen0_Mut0_ID15	0.081
Smooth	1	Gen0_Mut0_ID15	0.081
Smooth	2	Gen0_Mut0_ID15	0.081
Smooth	3	Gen0_Mut0_ID15	0.081
Smooth	0	Gen0_Mut0_ID16	0.1648
Smooth	0	Gen0_Mut0_ID17	0.1421
Smooth	1	Gen0_Mut0_ID17	0.1421
Smooth	2	Gen0_Mut0_ID17	0.1421
Smooth	0	Gen0_Mut0_ID18	0.0611
Smooth	0	Gen0_Mut0_ID19	0.0711
Smooth	0	Gen0_Mut0_ID2	0.1007
Smooth	0	Gen0_Mut0_ID20	0.141
Smooth	0	Gen0_Mut0_ID21	0.0828
Smooth	1	Gen0_Mut0_ID21	0.0828
Smooth	2	Gen0_Mut0_ID21	0.0828
Smooth	0	Gen0_Mut0_ID22	0.0881
Smooth	1	Gen0_Mut0_ID22	0.0881
Smooth	0	Gen0_Mut0_ID23	0.0699
Smooth	1	Gen0_Mut0_ID23	0.0699
Smooth	0	Gen0_Mut0_ID3	0.0706
Smooth	0	Gen0_Mut0_ID4	0.0649
Smooth	0	Gen0_Mut0_ID5	0.0634
Smooth	1	Gen0_Mut0_ID5	0.0634
Smooth	0	Gen0_Mut0_ID6	0.0784
Smooth	1	Gen0_Mut0_ID6	0.0784
Smooth	0	Gen0_Mut0_ID7	0.1768
Smooth	1	Gen0_Mut0_ID7	0.1768
Smooth	2	Gen0_Mut0_ID7	0.1768
Smooth	3	Gen0_Mut0_ID7	0.1768
Smooth	4	Gen0_Mut0_ID7	0.1768
Smooth	5	Gen0_Mut0_ID7	0.1768
Smooth	0	Gen0_Mut0_ID8	0.1319
Smooth	0	Gen0_Mut0_ID9	0.1068
Smooth	1	Gen1_Mut0_ID0	0.1298
Smooth	1	Gen1_Mut0_ID1	0.0755
Smooth	2	Gen1_Mut0_ID1	0.0755
Smooth	1	Gen1_Mut0_ID10	0.3026
Smooth	1	Gen1_Mut0_ID11	0.0714
Smooth	1	Gen1_Mut0_ID2	0.0708
Smooth	2	Gen1_Mut0_ID2	0.0708
Smooth	1	Gen1_Mut0_ID3	0.1456
Smooth	2	Gen1_Mut0_ID3	0.1456
Smooth	3	Gen1_Mut0_ID3	0.1456
Smooth	1	Gen1_Mut0_ID4	0.1406
Smooth	1	Gen1_Mut0_ID5	0.0851
Smooth	2	Gen1_Mut0_ID5	0.0851
Smooth	3	Gen1_Mut0_ID5	0.0851
Smooth	4	Gen1_Mut0_ID5	0.0851
Smooth	5	Gen1_Mut0_ID5	0.0851
Smooth	1	Gen1_Mut0_ID6	0.0908
Smooth	1	Gen1_Mut0_ID7	0.1121
Smooth	1	Gen1_Mut0_ID8	0.14
Smooth	1	Gen1_Mut0_ID9	0.1164
Smooth	2	Gen1_Mut0_ID9	0.1164
Smooth	3	Gen1_Mut0_ID9	0.1164
Smooth	4	Gen1_Mut0_ID9	0.1164
Smooth	10	Gen10_Mut0_ID0	0.1092
Smooth	10	Gen10_Mut0_ID10	0.0781
Smooth	11	Gen10_Mut0_ID10	0.0781
Smooth	10	Gen10_Mut0_ID11	0.0873
Smooth	11	Gen10_Mut0_ID11	0.0873
Smooth	10	Gen10_Mut0_ID2	0.0702
Smooth	10	Gen10_Mut0_ID3	0.2403
Smooth	10	Gen10_Mut0_ID4	0.1056
Smooth	11	Gen10_Mut0_ID4	0.1056
Smooth	10	Gen10_Mut0_ID5	0.1535
Smooth	11	Gen10_Mut0_ID5	0.1535
Smooth	10	Gen10_Mut0_ID6	0.193
Smooth	10	Gen10_Mut0_ID7	0.1469
Smooth	11	Gen10_Mut0_ID7	0.1469
Smooth	10	Gen10_Mut0_ID8	0.1122
Smooth	11	Gen10_Mut0_ID8	0.1122
Smooth	10	Gen10_Mut0_ID9	0.1262
Smooth	11	Gen10_Mut0_ID9	0.1262
Smooth	10	Gen10_Mut0_IDR0	0.0979
Smooth	11	Gen11_Mut0_ID0	0.0648
Smooth	11	Gen11_Mut0_ID1	0.0924
Smooth	11	Gen11_Mut0_ID10	0.1623
Smooth	11	Gen11_Mut0_ID11	0.151
Smooth	11	Gen11_Mut0_ID2	0.067
Smooth	11	Gen11_Mut0_ID3	0.1055
Smooth	11	Gen11_Mut0_ID4	0.1066
Smooth	11	Gen11_Mut0_ID5	0.1559
Smooth	11	Gen11_Mut0_ID6	0.1716
Smooth	11	Gen11_Mut0_ID7	0.1468
Smooth	11	Gen11_Mut0_IDR0	0.1827
Smooth	11	Gen11_Mut0_IDR1	0.0898
Smooth	2	Gen2_Mut0_ID0	0.0739
Smooth	3	Gen2_Mut0_ID0	0.0739
Smooth	4	Gen2_Mut0_ID0	0.0739
Smooth	5	Gen2_Mut0_ID0	0.0739
Smooth	6	Gen2_Mut0_ID0	0.0739
Smooth	7	Gen2_Mut0_ID0	0.0739
Smooth	2	Gen2_Mut0_ID1	0.1087
Smooth	2	Gen2_Mut0_ID10	0.09
Smooth	3	Gen2_Mut0_ID10	0.09
Smooth	4	Gen2_Mut0_ID10	0.09
Smooth	5	Gen2_Mut0_ID10	0.09
Smooth	6	Gen2_Mut0_ID10	0.09
Smooth	7	Gen2_Mut0_ID10	0.09
Smooth	8	Gen2_Mut0_ID10	0.09
Smooth	9	Gen2_Mut0_ID10	0.09
Smooth	10	Gen2_Mut0_ID10	0.09
Smooth	2	Gen2_Mut0_ID11	0.0713
Smooth	3	Gen2_Mut0_ID11	0.0713
Smooth	2	Gen2_Mut0_ID2	0.1378
Smooth	2	Gen2_Mut0_ID3	0.1004
Smooth	2	Gen2_Mut0_ID4	0.0686
Smooth	2	Gen2_Mut0_ID5	0.1915
Smooth	3	Gen2_Mut0_ID5	0.1915
Smooth	4	Gen2_Mut0_ID5	0.1915
Smooth	5	Gen2_Mut0_ID5	0.1915
Smooth	2	Gen2_Mut0_ID6	0.1627
Smooth	2	Gen2_Mut0_IDR0	0.0617
Smooth	2	Gen2_Mut0_IDR1	0.0783
Smooth	3	Gen2_Mut0_IDR1	0.0783
Smooth	2	Gen2_Mut0_IDR2	0.07
Smooth	3	Gen3_Mut0_ID0	0.1329
Smooth	3	Gen3_Mut0_ID1	0.1399
Smooth	4	Gen3_Mut0_ID1	0.1399
Smooth	3	Gen3_Mut0_ID10	0.1429
Smooth	3	Gen3_Mut0_ID11	0.0631
Smooth	4	Gen3_Mut0_ID11	0.0631
Smooth	5	Gen3_Mut0_ID11	0.0631
Smooth	3	Gen3_Mut0_ID2	0.1163
Smooth	3	Gen3_Mut0_ID3	0.1458
Smooth	4	Gen3_Mut0_ID3	0.1458
Smooth	5	Gen3_Mut0_ID3	0.1458
Smooth	6	Gen3_Mut0_ID3	0.1458
Smooth	7	Gen3_Mut0_ID3	0.1458
Smooth	3	Gen3_Mut0_ID6	0.0863
Smooth	3	Gen3_Mut0_ID7	0.0999
Smooth	3	Gen3_Mut0_ID8	0.0999
Smooth	3	Gen3_Mut0_ID9	0.0722
Smooth	3	Gen3_Mut0_IDR0	0.0709
Smooth	3	Gen3_Mut0_IDR1	0.1204
Smooth	4	Gen3_Mut0_IDR1	0.1204
Smooth	4	Gen4_Mut0_ID0	0.1063
Smooth	4	Gen4_Mut0_ID1	0.1498
Smooth	5	Gen4_Mut0_ID1	0.1498
Smooth	6	Gen4_Mut0_ID1	0.1498
Smooth	4	Gen4_Mut0_ID10	0.121
Smooth	4	Gen4_Mut0_ID11	0.1411
Smooth	4	Gen4_Mut0_ID2	0.1306
Smooth	5	Gen4_Mut0_ID2	0.1306
Smooth	4	Gen4_Mut0_ID3	0.0608
Smooth	4	Gen4_Mut0_ID4	0.0737
Smooth	4	Gen4_Mut0_ID5	0.1838
Smooth	4	Gen4_Mut0_ID6	0.1101
Smooth	4	Gen4_Mut0_ID8	0.073
Smooth	5	Gen4_Mut0_ID8	0.073
Smooth	4	Gen4_Mut0_ID9	0.111
Smooth	5	Gen4_Mut0_ID9	0.111
Smooth	6	Gen4_Mut0_ID9	0.111
Smooth	7	Gen4_Mut0_ID9	0.111
Smooth	4	Gen4_Mut0_IDR0	0.0712
Smooth	5	Gen4_Mut0_IDR0	0.0712
Smooth	6	Gen4_Mut0_IDR0	0.0712
Smooth	5	Gen5_Mut0_ID0	0.1195
Smooth	6	Gen5_Mut0_ID0	0.1195
Smooth	5	Gen5_Mut0_ID1	0.1319
Smooth	5	Gen5_Mut0_ID2	0.0687
Smooth	6	Gen5_Mut0_ID2	0.0687
Smooth	5	Gen5_Mut0_ID3	0.0834
Smooth	6	Gen5_Mut0_ID3	0.0834
Smooth	5	Gen5_Mut0_ID4	0.0741
Smooth	5	Gen5_Mut0_ID5	0.1347
Smooth	5	Gen5_Mut0_ID6	0.0757
Smooth	5	Gen5_Mut0_ID7	0.1101
Smooth	6	Gen5_Mut0_ID7	0.1101
Smooth	5	Gen5_Mut0_ID8	0.1837
Smooth	6	Gen5_Mut0_ID8	0.1837
Smooth	7	Gen5_Mut0_ID8	0.1837
Smooth	8	Gen5_Mut0_ID8	0.1837
Smooth	9	Gen5_Mut0_ID8	0.1837
Smooth	10	Gen5_Mut0_ID8	0.1837
Smooth	5	Gen5_Mut0_IDR0	0.1162
Smooth	5	Gen5_Mut0_IDR1	0.0681
Smooth	5	Gen5_Mut0_IDR2	0.1401
Smooth	6	Gen5_Mut0_IDR2	0.1401
Smooth	7	Gen5_Mut0_IDR2	0.1401
Smooth	6	Gen6_Mut0_ID0	0.0984
Smooth	7	Gen6_Mut0_ID0	0.0984
Smooth	6	Gen6_Mut0_ID10	0.1817
Smooth	6	Gen6_Mut0_ID11	0.0694
Smooth	7	Gen6_Mut0_ID11	0.0694
Smooth	6	Gen6_Mut0_ID4	0.0985
Smooth	6	Gen6_Mut0_ID5	0.0842
Smooth	6	Gen6_Mut0_ID6	0.1612
Smooth	6	Gen6_Mut0_ID7	0.1367
Smooth	7	Gen6_Mut0_ID7	0.1367
Smooth	8	Gen6_Mut0_ID7	0.1367
Smooth	6	Gen6_Mut0_ID8	0.0693
Smooth	6	Gen6_Mut0_ID9	0.0618
Smooth	6	Gen6_Mut0_IDR0	0.073
Smooth	7	Gen6_Mut0_IDR0	0.073
Smooth	6	Gen6_Mut0_IDR1	0.0851
Smooth	7	Gen6_Mut0_IDR1	0.0851
Smooth	8	Gen6_Mut0_IDR1	0.0851
Smooth	9	Gen6_Mut0_IDR1	0.0851
Smooth	6	Gen6_Mut0_IDR2	0.1305
Smooth	7	Gen6_Mut0_IDR2	0.1305
Smooth	7	Gen7_Mut0_ID0	0.1416
Smooth	8	Gen7_Mut0_ID0	0.1416
Smooth	7	Gen7_Mut0_ID1	0.0988
Smooth	8	Gen7_Mut0_ID1	0.0988
Smooth	9	Gen7_Mut0_ID1	0.0988
Smooth	10	Gen7_Mut0_ID1	0.0988
Smooth	7	Gen7_Mut0_ID10	0.0968
Smooth	8	Gen7_Mut0_ID10	0.0968
Smooth	9	Gen7_Mut0_ID10	0.0968
Smooth	7	Gen7_Mut0_ID11	0.1831
Smooth	8	Gen7_Mut0_ID11	0.1831
Smooth	9	Gen7_Mut0_ID11	0.1831
Smooth	10	Gen7_Mut0_ID11	0.1831
Smooth	7	Gen7_Mut0_ID4	0.0828
Smooth	7	Gen7_Mut0_ID5	0.0766
Smooth	7	Gen7_Mut0_ID6	0.0957
Smooth	7	Gen7_Mut0_ID7	0.1111
Smooth	8	Gen7_Mut0_ID7	0.1111
Smooth	7	Gen7_Mut0_ID8	0.2084
Smooth	8	Gen7_Mut0_ID8	0.2084
Smooth	9	Gen7_Mut0_ID8	0.2084
Smooth	10	Gen7_Mut0_ID8	0.2084
Smooth	11	Gen7_Mut0_ID8	0.2084
Smooth	7	Gen7_Mut0_ID9	0.0831
Smooth	8	Gen7_Mut0_ID9	0.0831
Smooth	9	Gen7_Mut0_ID9	0.0831
Smooth	7	Gen7_Mut0_IDR0	0.0832
Smooth	7	Gen7_Mut0_IDR1	0.1199
Smooth	8	Gen7_Mut0_IDR1	0.1199
Smooth	8	Gen8_Mut0_ID0	0.2113
Smooth	9	Gen8_Mut0_ID0	0.2113
Smooth	10	Gen8_Mut0_ID0	0.2113
Smooth	8	Gen8_Mut0_ID1	0.0688
Smooth	9	Gen8_Mut0_ID1	0.0688
Smooth	10	Gen8_Mut0_ID1	0.0688
Smooth	11	Gen8_Mut0_ID1	0.0688
Smooth	8	Gen8_Mut0_ID10	0.1383
Smooth	8	Gen8_Mut0_ID11	0.1329
Smooth	8	Gen8_Mut0_ID6	0.1792
Smooth	8	Gen8_Mut0_ID7	0.1501
Smooth	8	Gen8_Mut0_ID8	0.1452
Smooth	8	Gen8_Mut0_ID9	0.0993
Smooth	8	Gen8_Mut0_IDR0	0.132
Smooth	9	Gen8_Mut0_IDR0	0.132
Smooth	10	Gen8_Mut0_IDR0	0.132
Smooth	8	Gen8_Mut0_IDR1	0.073
Smooth	8	Gen8_Mut0_IDR2	0.1107
Smooth	9	Gen8_Mut0_IDR2	0.1107
Smooth	10	Gen8_Mut0_IDR2	0.1107
Smooth	8	Gen8_Mut0_IDR3	0.0984
Smooth	9	Gen9_Mut0_ID0	0.1002
Smooth	9	Gen9_Mut0_ID1	0.1017
Smooth	9	Gen9_Mut0_ID10	0.0999
Smooth	10	Gen9_Mut0_ID10	0.0999
Smooth	11	Gen9_Mut0_ID10	0.0999
Smooth	9	Gen9_Mut0_ID11	0.1595
Smooth	9	Gen9_Mut0_ID2	0.1248
Smooth	9	Gen9_Mut0_ID3	0.1473
Smooth	10	Gen9_Mut0_ID3	0.1473
Smooth	11	Gen9_Mut0_ID3	0.1473
Smooth	9	Gen9_Mut0_ID4	0.1574
Smooth	9	Gen9_Mut0_ID5	0.0785
Smooth	10	Gen9_Mut0_ID5	0.0785
Smooth	11	Gen9_Mut0_ID5	0.0785
Smooth	9	Gen9_Mut0_ID6	0.0728
Smooth	9	Gen9_Mut0_ID8	0.1055
Smooth	9	Gen9_Mut0_ID9	0.1428
Smooth	9	Gen9_Mut0_IDR0	0.1366
Furrowed	0	Gen0_Mut0_ID0	0.2703
Furrowed	1	Gen0_Mut0_ID0	0.2703
Furrowed	2	Gen0_Mut0_ID0	0.2703
Furrowed	3	Gen0_Mut0_ID0	0.2703
Furrowed	4	Gen0_Mut0_ID0	0.2703
Furrowed	5	Gen0_Mut0_ID0	0.2703
Furrowed	6	Gen0_Mut0_ID0	0.2703
Furrowed	7	Gen0_Mut0_ID0	0.2703
Furrowed	8	Gen0_Mut0_ID0	0.2703
Furrowed	0	Gen0_Mut0_ID1	0.0617
Furrowed	0	Gen0_Mut0_ID10	0.148
Furrowed	0	Gen0_Mut0_ID11	0.1787
Furrowed	1	Gen0_Mut0_ID11	0.1787
Furrowed	0	Gen0_Mut0_ID12	0.1203
Furrowed	0	Gen0_Mut0_ID13	0.068
Furrowed	0	Gen0_Mut0_ID14	0.0813
Furrowed	0	Gen0_Mut0_ID15	0.0812
Furrowed	1	Gen0_Mut0_ID15	0.0812
Furrowed	2	Gen0_Mut0_ID15	0.0812
Furrowed	3	Gen0_Mut0_ID15	0.0812
Furrowed	0	Gen0_Mut0_ID16	0.1648
Furrowed	0	Gen0_Mut0_ID17	0.1418
Furrowed	1	Gen0_Mut0_ID17	0.1418
Furrowed	0	Gen0_Mut0_ID18	0.0611
Furrowed	0	Gen0_Mut0_ID19	0.0711
Furrowed	0	Gen0_Mut0_ID2	0.1007
Furrowed	1	Gen0_Mut0_ID2	0.1007
Furrowed	0	Gen0_Mut0_ID20	0.141
Furrowed	0	Gen0_Mut0_ID21	0.0828
Furrowed	1	Gen0_Mut0_ID21	0.0828
Furrowed	2	Gen0_Mut0_ID21	0.0828
Furrowed	3	Gen0_Mut0_ID21	0.0828
Furrowed	4	Gen0_Mut0_ID21	0.0828
Furrowed	5	Gen0_Mut0_ID21	0.0828
Furrowed	6	Gen0_Mut0_ID21	0.0828
Furrowed	7	Gen0_Mut0_ID21	0.0828
Furrowed	0	Gen0_Mut0_ID22	0.0881
Furrowed	0	Gen0_Mut0_ID23	0.0699
Furrowed	1	Gen0_Mut0_ID23	0.0699
Furrowed	0	Gen0_Mut0_ID3	0.0706
Furrowed	1	Gen0_Mut0_ID3	0.0706
Furrowed	2	Gen0_Mut0_ID3	0.0706
Furrowed	0	Gen0_Mut0_ID4	0.0649
Furrowed	1	Gen0_Mut0_ID4	0.0649
Furrowed	2	Gen0_Mut0_ID4	0.0649
Furrowed	0	Gen0_Mut0_ID5	0.0634
Furrowed	0	Gen0_Mut0_ID6	0.0784
Furrowed	0	Gen0_Mut0_ID7	0.1766
Furrowed	1	Gen0_Mut0_ID7	0.1766
Furrowed	2	Gen0_Mut0_ID7	0.1766
Furrowed	3	Gen0_Mut0_ID7	0.1766
Furrowed	0	Gen0_Mut0_ID8	0.1319
Furrowed	1	Gen0_Mut0_ID8	0.1319
Furrowed	2	Gen0_Mut0_ID8	0.1319
Furrowed	0	Gen0_Mut0_ID9	0.1068
Furrowed	1	Gen0_Mut0_ID9	0.1068
Furrowed	1	Gen1_Mut0_ID0	0.2381
Furrowed	2	Gen1_Mut0_ID0	0.2381
Furrowed	1	Gen1_Mut0_ID1	0.0637
Furrowed	1	Gen1_Mut0_ID10	0.1783
Furrowed	2	Gen1_Mut0_ID10	0.1783
Furrowed	1	Gen1_Mut0_ID11	0.1376
Furrowed	2	Gen1_Mut0_ID11	0.1376
Furrowed	1	Gen1_Mut0_ID2	0.0764
Furrowed	1	Gen1_Mut0_ID3	0.0892
Furrowed	1	Gen1_Mut0_ID4	0.0708
Furrowed	1	Gen1_Mut0_ID5	0.1439
Furrowed	2	Gen1_Mut0_ID5	0.1439
Furrowed	3	Gen1_Mut0_ID5	0.1439
Furrowed	4	Gen1_Mut0_ID5	0.1439
Furrowed	5	Gen1_Mut0_ID5	0.1439
Furrowed	1	Gen1_Mut0_ID6	0.179
Furrowed	1	Gen1_Mut0_ID7	0.1272
Furrowed	1	Gen1_Mut0_ID8	0.1623
Furrowed	1	Gen1_Mut0_ID9	0.1103
Furrowed	2	Gen1_Mut0_ID9	0.1103
Furrowed	10	Gen10_Mut0_ID0	0.0922
Furrowed	11	Gen10_Mut0_ID0	0.0922
Furrowed	10	Gen10_Mut0_ID1	0.161
Furrowed	10	Gen10_Mut0_ID10	0.131
Furrowed	10	Gen10_Mut0_ID11	0.1094
Furrowed	10	Gen10_Mut0_ID4	0.1621
Furrowed	10	Gen10_Mut0_ID5	0.1228
Furrowed	10	Gen10_Mut0_ID6	0.1816
Furrowed	10	Gen10_Mut0_ID7	0.1921
Furrowed	10	Gen10_Mut0_ID8	0.1269
Furrowed	10	Gen10_Mut0_ID9	0.1317
Furrowed	11	Gen10_Mut0_ID9	0.1317
Furrowed	10	Gen10_Mut0_IDR0	0.2681
Furrowed	10	Gen10_Mut0_IDR1	0.1587
Furrowed	11	Gen10_Mut0_IDR1	0.1587
Furrowed	11	Gen11_Mut0_ID0	0.1385
Furrowed	11	Gen11_Mut0_ID1	0.1049
Furrowed	11	Gen11_Mut0_ID10	0.1849
Furrowed	11	Gen11_Mut0_ID11	0.1273
Furrowed	11	Gen11_Mut0_ID4	0.1749
Furrowed	11	Gen11_Mut0_ID5	0.1885
Furrowed	11	Gen11_Mut0_ID6	0.1756
Furrowed	11	Gen11_Mut0_ID7	0.1446
Furrowed	11	Gen11_Mut0_ID8	0.143
Furrowed	11	Gen11_Mut0_ID9	0.1828
Furrowed	11	Gen11_Mut0_IDR0	0.1496
Furrowed	11	Gen11_Mut0_IDR1	0.1021
Furrowed	2	Gen2_Mut0_ID0	0.1906
Furrowed	3	Gen2_Mut0_ID0	0.1906
Furrowed	2	Gen2_Mut0_ID1	0.1353
Furrowed	2	Gen2_Mut0_ID10	0.2024
Furrowed	3	Gen2_Mut0_ID10	0.2024
Furrowed	4	Gen2_Mut0_ID10	0.2024
Furrowed	5	Gen2_Mut0_ID10	0.2024
Furrowed	2	Gen2_Mut0_ID11	0.0718
Furrowed	3	Gen2_Mut0_ID11	0.0718
Furrowed	4	Gen2_Mut0_ID11	0.0718
Furrowed	2	Gen2_Mut0_ID2	0.2016
Furrowed	3	Gen2_Mut0_ID2	0.2016
Furrowed	4	Gen2_Mut0_ID2	0.2016
Furrowed	5	Gen2_Mut0_ID2	0.2016
Furrowed	2	Gen2_Mut0_ID3	0.1047
Furrowed	3	Gen2_Mut0_ID3	0.1047
Furrowed	2	Gen2_Mut0_ID4	0.22
Furrowed	2	Gen2_Mut0_ID5	0.2077
Furrowed	2	Gen2_Mut0_ID6	0.0907
Furrowed	2	Gen2_Mut0_IDR0	0.1008
Furrowed	2	Gen2_Mut0_IDR1	0.0699
Furrowed	3	Gen2_Mut0_IDR1	0.0699
Furrowed	4	Gen2_Mut0_IDR1	0.0699
Furrowed	2	Gen2_Mut0_IDR2	0.1415
Furrowed	3	Gen2_Mut0_IDR2	0.1415
Furrowed	3	Gen3_Mut0_ID0	0.1025
Furrowed	4	Gen3_Mut0_ID0	0.1025
Furrowed	5	Gen3_Mut0_ID0	0.1025
Furrowed	6	Gen3_Mut0_ID0	0.1025
Furrowed	3	Gen3_Mut0_ID1	0.0784
Furrowed	3	Gen3_Mut0_ID10	0.1631
Furrowed	4	Gen3_Mut0_ID10	0.1631
Furrowed	5	Gen3_Mut0_ID10	0.1631
Furrowed	6	Gen3_Mut0_ID10	0.1631
Furrowed	3	Gen3_Mut0_ID11	0.0838
Furrowed	3	Gen3_Mut0_ID2	0.0718
Furrowed	3	Gen3_Mut0_ID3	0.2629
Furrowed	3	Gen3_Mut0_ID4	0.2026
Furrowed	3	Gen3_Mut0_ID5	0.2368
Furrowed	4	Gen3_Mut0_ID5	0.2368
Furrowed	3	Gen3_Mut0_IDR0	0.1102
Furrowed	3	Gen3_Mut0_IDR1	0.0649
Furrowed	3	Gen3_Mut0_IDR2	0.2379
Furrowed	4	Gen3_Mut0_IDR2	0.2379
Furrowed	3	Gen3_Mut0_IDR3	0.1779
Furrowed	4	Gen3_Mut0_IDR3	0.1779
Furrowed	5	Gen3_Mut0_IDR3	0.1779
Furrowed	4	Gen4_Mut0_ID0	0.1066
Furrowed	4	Gen4_Mut0_ID1	0.279
Furrowed	5	Gen4_Mut0_ID1	0.279
Furrowed	6	Gen4_Mut0_ID1	0.279
Furrowed	4	Gen4_Mut0_ID10	0.0662
Furrowed	4	Gen4_Mut0_ID11	0.2975
Furrowed	5	Gen4_Mut0_ID11	0.2975
Furrowed	4	Gen4_Mut0_ID2	0.1292
Furrowed	5	Gen4_Mut0_ID2	0.1292
Furrowed	4	Gen4_Mut0_ID3	0.1177
Furrowed	4	Gen4_Mut0_ID4	0.1773
Furrowed	4	Gen4_Mut0_ID5	0.1845
Furrowed	4	Gen4_Mut0_ID8	0.1301
Furrowed	4	Gen4_Mut0_ID9	0.1123
Furrowed	4	Gen4_Mut0_IDR0	0.1044
Furrowed	5	Gen4_Mut0_IDR0	0.1044
Furrowed	6	Gen4_Mut0_IDR0	0.1044
Furrowed	4	Gen4_Mut0_IDR1	0.0811
Furrowed	5	Gen5_Mut0_ID0	0.1919
Furrowed	5	Gen5_Mut0_ID1	0.0922
Furrowed	5	Gen5_Mut0_ID10	0.3534
Furrowed	5	Gen5_Mut0_ID11	0.1992
Furrowed	6	Gen5_Mut0_ID11	0.1992
Furrowed	7	Gen5_Mut0_ID11	0.1992
Furrowed	5	Gen5_Mut0_ID4	0.1565
Furrowed	5	Gen5_Mut0_ID5	0.079
Furrowed	6	Gen5_Mut0_ID5	0.079
Furrowed	5	Gen5_Mut0_ID6	0.1397
Furrowed	6	Gen5_Mut0_ID6	0.1397
Furrowed	7	Gen5_Mut0_ID6	0.1397
Furrowed	8	Gen5_Mut0_ID6	0.1397
Furrowed	9	Gen5_Mut0_ID6	0.1397
Furrowed	10	Gen5_Mut0_ID6	0.1397
Furrowed	11	Gen5_Mut0_ID6	0.1397
Furrowed	5	Gen5_Mut0_ID7	0.122
Furrowed	5	Gen5_Mut0_ID8	0.1276
Furrowed	6	Gen5_Mut0_ID8	0.1276
Furrowed	7	Gen5_Mut0_ID8	0.1276
Furrowed	5	Gen5_Mut0_ID9	0.1163
Furrowed	6	Gen5_Mut0_ID9	0.1163
Furrowed	7	Gen5_Mut0_ID9	0.1163
Furrowed	5	Gen5_Mut0_IDR0	0.2377
Furrowed	6	Gen5_Mut0_IDR0	0.2377
Furrowed	5	Gen5_Mut0_IDR1	0.2376
Furrowed	6	Gen6_Mut0_ID0	0.1165
Furrowed	7	Gen6_Mut0_ID0	0.1165
Furrowed	8	Gen6_Mut0_ID0	0.1165
Furrowed	9	Gen6_Mut0_ID0	0.1165
Furrowed	10	Gen6_Mut0_ID0	0.1165
Furrowed	11	Gen6_Mut0_ID0	0.1165
Furrowed	6	Gen6_Mut0_ID1	0.2152
Furrowed	6	Gen6_Mut0_ID2	0.2277
Furrowed	7	Gen6_Mut0_ID2	0.2277
Furrowed	8	Gen6_Mut0_ID2	0.2277
Furrowed	6	Gen6_Mut0_ID3	0.088
Furrowed	7	Gen6_Mut0_ID3	0.088
Furrowed	6	Gen6_Mut0_ID4	0.2399
Furrowed	7	Gen6_Mut0_ID4	0.2399
Furrowed	8	Gen6_Mut0_ID4	0.2399
Furrowed	6	Gen6_Mut0_ID5	0.141
Furrowed	7	Gen6_Mut0_ID5	0.141
Furrowed	8	Gen6_Mut0_ID5	0.141
Furrowed	6	Gen6_Mut0_ID6	0.15
Furrowed	6	Gen6_Mut0_ID7	0.0973
Furrowed	6	Gen6_Mut0_IDR0	0.2008
Furrowed	6	Gen6_Mut0_IDR1	0.1449
Furrowed	7	Gen6_Mut0_IDR1	0.1449
Furrowed	8	Gen6_Mut0_IDR1	0.1449
Furrowed	6	Gen6_Mut0_IDR2	0.2021
Furrowed	6	Gen6_Mut0_IDR3	0.298
Furrowed	7	Gen7_Mut0_ID0	0.1315
Furrowed	7	Gen7_Mut0_ID1	0.2407
Furrowed	7	Gen7_Mut0_ID10	0.2454
Furrowed	7	Gen7_Mut0_ID11	0.1104
Furrowed	8	Gen7_Mut0_ID11	0.1104
Furrowed	9	Gen7_Mut0_ID11	0.1104
Furrowed	7	Gen7_Mut0_ID2	0.1526
Furrowed	7	Gen7_Mut0_ID3	0.1287
Furrowed	7	Gen7_Mut0_ID8	0.152
Furrowed	7	Gen7_Mut0_ID9	0.1866
Furrowed	7	Gen7_Mut0_IDR0	0.2786
Furrowed	8	Gen7_Mut0_IDR0	0.2786
Furrowed	9	Gen7_Mut0_IDR0	0.2786
Furrowed	10	Gen7_Mut0_IDR0	0.2786
Furrowed	7	Gen7_Mut0_IDR1	0.1045
Furrowed	8	Gen7_Mut0_IDR1	0.1045
Furrowed	7	Gen7_Mut0_IDR2	0.1631
Furrowed	8	Gen7_Mut0_IDR2	0.1631
Furrowed	9	Gen7_Mut0_IDR2	0.1631
Furrowed	10	Gen7_Mut0_IDR2	0.1631
Furrowed	11	Gen7_Mut0_IDR2	0.1631
Furrowed	7	Gen7_Mut0_IDR3	0.0788
Furrowed	8	Gen7_Mut0_IDR3	0.0788
Furrowed	9	Gen7_Mut0_IDR3	0.0788
Furrowed	8	Gen8_Mut0_ID0	0.1186
Furrowed	8	Gen8_Mut0_ID1	0.161
Furrowed	8	Gen8_Mut0_ID10	0.1588
Furrowed	9	Gen8_Mut0_ID10	0.1588
Furrowed	8	Gen8_Mut0_ID11	0.2257
Furrowed	8	Gen8_Mut0_ID2	0.1444
Furrowed	9	Gen8_Mut0_ID2	0.1444
Furrowed	10	Gen8_Mut0_ID2	0.1444
Furrowed	11	Gen8_Mut0_ID2	0.1444
Furrowed	8	Gen8_Mut0_ID3	0.2691
Furrowed	9	Gen8_Mut0_ID3	0.2691
Furrowed	8	Gen8_Mut0_ID4	0.1166
Furrowed	8	Gen8_Mut0_ID5	0.1844
Furrowed	8	Gen8_Mut0_ID6	0.1712
Furrowed	9	Gen8_Mut0_ID6	0.1712
Furrowed	8	Gen8_Mut0_ID7	0.1093
Furrowed	9	Gen8_Mut0_ID7	0.1093
Furrowed	8	Gen8_Mut0_ID8	0.1274
Furrowed	9	Gen8_Mut0_ID8	0.1274
Furrowed	8	Gen8_Mut0_ID9	0.2563
Furrowed	9	Gen9_Mut0_ID0	0.1442
Furrowed	9	Gen9_Mut0_ID1	0.113
Furrowed	10	Gen9_Mut0_ID1	0.113
Furrowed	11	Gen9_Mut0_ID1	0.113
Furrowed	9	Gen9_Mut0_ID10	0.1495
Furrowed	10	Gen9_Mut0_ID10	0.1495
Furrowed	9	Gen9_Mut0_ID11	0.1508
Furrowed	10	Gen9_Mut0_ID11	0.1508
Furrowed	11	Gen9_Mut0_ID11	0.1508
Furrowed	9	Gen9_Mut0_ID2	0.2689
Furrowed	10	Gen9_Mut0_ID2	0.2689
Furrowed	11	Gen9_Mut0_ID2	0.2689
Furrowed	9	Gen9_Mut0_ID3	0.284
Furrowed	10	Gen9_Mut0_ID3	0.284
Furrowed	11	Gen9_Mut0_ID3	0.284
Furrowed	9	Gen9_Mut0_ID4	0.0885
Furrowed	9	Gen9_Mut0_ID5	0.1021
Furrowed	10	Gen9_Mut0_ID5	0.1021
Furrowed	9	Gen9_Mut0_ID6	0.113
Furrowed	9	Gen9_Mut0_ID7	0.1903
Furrowed	10	Gen9_Mut0_ID7	0.1903
Furrowed	11	Gen9_Mut0_ID7	0.1903
Furrowed	9	Gen9_Mut0_IDR0	0.1043
Furrowed	9	Gen9_Mut0_IDR1	0.2702
