## Supporting data and code for "Adapting genetic algorithms for artificial evolution of visual patterns under selection from wild predators": CamoField_GabRat_Run2.csv

Treatment	Generation	ID	GabRat
Smooth	0	Gen0_Mut0_ID0	0.22
Smooth	0	Gen0_Mut0_ID1	0.0612
Smooth	0	Gen0_Mut0_ID10	0.1141
Smooth	1	Gen0_Mut0_ID10	0.1141
Smooth	0	Gen0_Mut0_ID11	0.1668
Smooth	1	Gen0_Mut0_ID11	0.1668
Smooth	0	Gen0_Mut0_ID12	0.14
Smooth	1	Gen0_Mut0_ID12	0.14
Smooth	2	Gen0_Mut0_ID12	0.14
Smooth	0	Gen0_Mut0_ID13	0.0725
Smooth	0	Gen0_Mut0_ID14	0.0921
Smooth	0	Gen0_Mut0_ID15	0.0825
Smooth	1	Gen0_Mut0_ID15	0.0825
Smooth	0	Gen0_Mut0_ID16	0.1768
Smooth	1	Gen0_Mut0_ID16	0.1768
Smooth	0	Gen0_Mut0_ID17	0.1628
Smooth	1	Gen0_Mut0_ID17	0.1628
Smooth	2	Gen0_Mut0_ID17	0.1628
Smooth	0	Gen0_Mut0_ID18	0.0617
Smooth	0	Gen0_Mut0_ID19	0.0659
Smooth	1	Gen0_Mut0_ID19	0.0659
Smooth	2	Gen0_Mut0_ID19	0.0659
Smooth	3	Gen0_Mut0_ID19	0.0659
Smooth	4	Gen0_Mut0_ID19	0.0659
Smooth	5	Gen0_Mut0_ID19	0.0659
Smooth	0	Gen0_Mut0_ID2	0.111
Smooth	1	Gen0_Mut0_ID2	0.111
Smooth	2	Gen0_Mut0_ID2	0.111
Smooth	0	Gen0_Mut0_ID20	0.1261
Smooth	0	Gen0_Mut0_ID21	0.0981
Smooth	1	Gen0_Mut0_ID21	0.0981
Smooth	2	Gen0_Mut0_ID21	0.0981
Smooth	0	Gen0_Mut0_ID22	0.0885
Smooth	1	Gen0_Mut0_ID22	0.0885
Smooth	0	Gen0_Mut0_ID23	0.0682
Smooth	1	Gen0_Mut0_ID23	0.0682
Smooth	2	Gen0_Mut0_ID23	0.0682
Smooth	3	Gen0_Mut0_ID23	0.0682
Smooth	4	Gen0_Mut0_ID23	0.0682
Smooth	0	Gen0_Mut0_ID3	0.0665
Smooth	0	Gen0_Mut0_ID4	0.0699
Smooth	0	Gen0_Mut0_ID5	0.0617
Smooth	1	Gen0_Mut0_ID5	0.0617
Smooth	2	Gen0_Mut0_ID5	0.0617
Smooth	3	Gen0_Mut0_ID5	0.0617
Smooth	0	Gen0_Mut0_ID6	0.0848
Smooth	0	Gen0_Mut0_ID7	0.1743
Smooth	0	Gen0_Mut0_ID8	0.1298
Smooth	0	Gen0_Mut0_ID9	0.109
Smooth	1	Gen1_Mut0_ID0	0.1045
Smooth	1	Gen1_Mut0_ID1	0.1351
Smooth	1	Gen1_Mut0_ID10	0.1272
Smooth	2	Gen1_Mut0_ID10	0.1272
Smooth	3	Gen1_Mut0_ID10	0.1272
Smooth	1	Gen1_Mut0_ID11	0.0698
Smooth	1	Gen1_Mut0_ID2	0.0822
Smooth	2	Gen1_Mut0_ID2	0.0822
Smooth	3	Gen1_Mut0_ID2	0.0822
Smooth	4	Gen1_Mut0_ID2	0.0822
Smooth	5	Gen1_Mut0_ID2	0.0822
Smooth	1	Gen1_Mut0_ID3	0.3014
Smooth	1	Gen1_Mut0_ID4	0.073
Smooth	1	Gen1_Mut0_ID5	0.1359
Smooth	2	Gen1_Mut0_ID5	0.1359
Smooth	1	Gen1_Mut0_ID6	0.215
Smooth	2	Gen1_Mut0_ID6	0.215
Smooth	1	Gen1_Mut0_ID7	0.0854
Smooth	1	Gen1_Mut0_ID8	0.1256
Smooth	1	Gen1_Mut0_ID9	0.1051
Smooth	2	Gen1_Mut0_ID9	0.1051
Smooth	10	Gen10_Mut0_ID0	0.1253
Smooth	10	Gen10_Mut0_ID1	0.1114
Smooth	10	Gen10_Mut0_ID10	0.1116
Smooth	10	Gen10_Mut0_ID11	0.079
Smooth	10	Gen10_Mut0_ID2	0.1717
Smooth	11	Gen10_Mut0_ID2	0.1717
Smooth	12	Gen10_Mut0_ID2	0.1717
Smooth	13	Gen10_Mut0_ID2	0.1717
Smooth	10	Gen10_Mut0_ID3	0.1136
Smooth	10	Gen10_Mut0_ID4	0.1709
Smooth	11	Gen10_Mut0_ID4	0.1709
Smooth	12	Gen10_Mut0_ID4	0.1709
Smooth	13	Gen10_Mut0_ID4	0.1709
Smooth	14	Gen10_Mut0_ID4	0.1709
Smooth	15	Gen10_Mut0_ID4	0.1709
Smooth	10	Gen10_Mut0_ID8	0.1293
Smooth	11	Gen10_Mut0_ID8	0.1293
Smooth	10	Gen10_Mut0_ID9	0.3058
Smooth	11	Gen10_Mut0_ID9	0.3058
Smooth	12	Gen10_Mut0_ID9	0.3058
Smooth	10	Gen10_Mut0_IDR0	0.0904
Smooth	10	Gen10_Mut0_IDR1	0.1446
Smooth	10	Gen10_Mut0_IDR2	0.0943
Smooth	11	Gen10_Mut0_IDR2	0.0943
Smooth	12	Gen10_Mut0_IDR2	0.0943
Smooth	11	Gen11_Mut0_ID0	0.1429
Smooth	12	Gen11_Mut0_ID0	0.1429
Smooth	13	Gen11_Mut0_ID0	0.1429
Smooth	11	Gen11_Mut0_ID1	0.1879
Smooth	11	Gen11_Mut0_ID10	0.0695
Smooth	11	Gen11_Mut0_ID11	0.1941
Smooth	11	Gen11_Mut0_ID2	0.1858
Smooth	12	Gen11_Mut0_ID2	0.1858
Smooth	11	Gen11_Mut0_ID3	0.1349
Smooth	11	Gen11_Mut0_ID4	0.1094
Smooth	11	Gen11_Mut0_ID8	0.0934
Smooth	12	Gen11_Mut0_ID8	0.0934
Smooth	11	Gen11_Mut0_ID9	0.1972
Smooth	12	Gen11_Mut0_ID9	0.1972
Smooth	11	Gen11_Mut0_IDR0	0.1079
Smooth	11	Gen11_Mut0_IDR1	0.114
Smooth	12	Gen11_Mut0_IDR1	0.114
Smooth	13	Gen11_Mut0_IDR1	0.114
Smooth	14	Gen11_Mut0_IDR1	0.114
Smooth	15	Gen11_Mut0_IDR1	0.114
Smooth	11	Gen11_Mut0_IDR2	0.2969
Smooth	12	Gen12_Mut0_ID0	0.0664
Smooth	12	Gen12_Mut0_ID1	0.1545
Smooth	12	Gen12_Mut0_ID10	0.15
Smooth	13	Gen12_Mut0_ID10	0.15
Smooth	14	Gen12_Mut0_ID10	0.15
Smooth	15	Gen12_Mut0_ID10	0.15
Smooth	12	Gen12_Mut0_ID11	0.1024
Smooth	13	Gen12_Mut0_ID11	0.1024
Smooth	14	Gen12_Mut0_ID11	0.1024
Smooth	12	Gen12_Mut0_ID4	0.1161
Smooth	13	Gen12_Mut0_ID4	0.1161
Smooth	14	Gen12_Mut0_ID4	0.1161
Smooth	15	Gen12_Mut0_ID4	0.1161
Smooth	16	Gen12_Mut0_ID4	0.1161
Smooth	12	Gen12_Mut0_ID5	0.1686
Smooth	12	Gen12_Mut0_ID6	0.1249
Smooth	12	Gen12_Mut0_ID7	0.246
Smooth	13	Gen12_Mut0_ID7	0.246
Smooth	12	Gen12_Mut0_ID8	0.1655
Smooth	12	Gen12_Mut0_ID9	0.1925
Smooth	13	Gen12_Mut0_ID9	0.1925
Smooth	14	Gen12_Mut0_ID9	0.1925
Smooth	12	Gen12_Mut0_IDR0	0.1294
Smooth	12	Gen12_Mut0_IDR1	0.094
Smooth	13	Gen12_Mut0_IDR1	0.094
Smooth	14	Gen12_Mut0_IDR1	0.094
Smooth	13	Gen13_Mut0_ID0	0.1242
Smooth	14	Gen13_Mut0_ID0	0.1242
Smooth	13	Gen13_Mut0_ID1	0.1028
Smooth	13	Gen13_Mut0_ID10	0.1978
Smooth	14	Gen13_Mut0_ID10	0.1978
Smooth	15	Gen13_Mut0_ID10	0.1978
Smooth	13	Gen13_Mut0_ID11	0.1061
Smooth	13	Gen13_Mut0_ID2	0.1915
Smooth	13	Gen13_Mut0_ID3	0.0609
Smooth	14	Gen13_Mut0_ID3	0.0609
Smooth	13	Gen13_Mut0_ID6	0.1134
Smooth	13	Gen13_Mut0_ID7	0.0979
Smooth	13	Gen13_Mut0_ID8	0.1369
Smooth	13	Gen13_Mut0_ID9	0.0841
Smooth	13	Gen13_Mut0_IDR0	0.0945
Smooth	14	Gen13_Mut0_IDR0	0.0945
Smooth	13	Gen13_Mut0_IDR1	0.1991
Smooth	14	Gen13_Mut0_IDR1	0.1991
Smooth	14	Gen14_Mut0_ID0	0.2396
Smooth	15	Gen14_Mut0_ID0	0.2396
Smooth	16	Gen14_Mut0_ID0	0.2396
Smooth	14	Gen14_Mut0_ID1	0.1151
Smooth	15	Gen14_Mut0_ID1	0.1151
Smooth	16	Gen14_Mut0_ID1	0.1151
Smooth	14	Gen14_Mut0_ID10	0.1124
Smooth	14	Gen14_Mut0_ID11	0.1708
Smooth	15	Gen14_Mut0_ID11	0.1708
Smooth	16	Gen14_Mut0_ID11	0.1708
Smooth	14	Gen14_Mut0_ID2	0.1261
Smooth	15	Gen14_Mut0_ID2	0.1261
Smooth	14	Gen14_Mut0_ID3	0.1797
Smooth	15	Gen14_Mut0_ID3	0.1797
Smooth	16	Gen14_Mut0_ID3	0.1797
Smooth	14	Gen14_Mut0_ID4	0.1783
Smooth	14	Gen14_Mut0_ID5	0.093
Smooth	14	Gen14_Mut0_ID6	0.0821
Smooth	15	Gen14_Mut0_ID6	0.0821
Smooth	16	Gen14_Mut0_ID6	0.0821
Smooth	14	Gen14_Mut0_IDR0	0.1429
Smooth	14	Gen14_Mut0_IDR1	0.1017
Smooth	15	Gen14_Mut0_IDR1	0.1017
Smooth	14	Gen14_Mut0_IDR2	0.2449
Smooth	15	Gen15_Mut0_ID0	0.1474
Smooth	15	Gen15_Mut0_ID1	0.1371
Smooth	16	Gen15_Mut0_ID1	0.1371
Smooth	15	Gen15_Mut0_ID10	0.1911
Smooth	15	Gen15_Mut0_ID11	0.1177
Smooth	15	Gen15_Mut0_ID2	0.2005
Smooth	15	Gen15_Mut0_ID6	0.171
Smooth	16	Gen15_Mut0_ID6	0.171
Smooth	15	Gen15_Mut0_ID7	0.1974
Smooth	15	Gen15_Mut0_ID8	0.1932
Smooth	16	Gen15_Mut0_ID8	0.1932
Smooth	15	Gen15_Mut0_ID9	0.1638
Smooth	15	Gen15_Mut0_IDR0	0.0608
Smooth	16	Gen15_Mut0_IDR0	0.0608
Smooth	15	Gen15_Mut0_IDR1	0.0941
Smooth	16	Gen15_Mut0_IDR1	0.0941
Smooth	15	Gen15_Mut0_IDR2	0.1982
Smooth	16	Gen15_Mut0_IDR2	0.1982
Smooth	16	Gen16_Mut0_ID0	0.0778
Smooth	16	Gen16_Mut0_ID1	0.1087
Smooth	16	Gen16_Mut0_ID10	0.0848
Smooth	16	Gen16_Mut0_ID11	0.1507
Smooth	16	Gen16_Mut0_ID2	0.2119
Smooth	16	Gen16_Mut0_ID6	0.0825
Smooth	16	Gen16_Mut0_ID7	0.1682
Smooth	16	Gen16_Mut0_ID8	0.0719
Smooth	16	Gen16_Mut0_ID9	0.1852
Smooth	16	Gen16_Mut0_IDR0	0.1015
Smooth	16	Gen16_Mut0_IDR1	0.15
Smooth	16	Gen16_Mut0_IDR2	0.1707
Smooth	2	Gen2_Mut0_ID0	0.1024
Smooth	2	Gen2_Mut0_ID1	0.1158
Smooth	3	Gen2_Mut0_ID1	0.1158
Smooth	2	Gen2_Mut0_ID10	0.1394
Smooth	3	Gen2_Mut0_ID10	0.1394
Smooth	2	Gen2_Mut0_ID11	0.0599
Smooth	3	Gen2_Mut0_ID11	0.0599
Smooth	4	Gen2_Mut0_ID11	0.0599
Smooth	5	Gen2_Mut0_ID11	0.0599
Smooth	6	Gen2_Mut0_ID11	0.0599
Smooth	7	Gen2_Mut0_ID11	0.0599
Smooth	2	Gen2_Mut0_ID2	0.0693
Smooth	2	Gen2_Mut0_ID6	0.0849
Smooth	3	Gen2_Mut0_ID6	0.0849
Smooth	2	Gen2_Mut0_ID7	0.0832
Smooth	2	Gen2_Mut0_ID8	0.1024
Smooth	3	Gen2_Mut0_ID8	0.1024
Smooth	4	Gen2_Mut0_ID8	0.1024
Smooth	2	Gen2_Mut0_ID9	0.1824
Smooth	2	Gen2_Mut0_IDR0	0.1142
Smooth	3	Gen2_Mut0_IDR0	0.1142
Smooth	2	Gen2_Mut0_IDR1	0.0885
Smooth	2	Gen2_Mut0_IDR2	0.1766
Smooth	3	Gen2_Mut0_IDR2	0.1766
Smooth	4	Gen2_Mut0_IDR2	0.1766
Smooth	5	Gen2_Mut0_IDR2	0.1766
Smooth	3	Gen3_Mut0_ID0	0.1005
Smooth	3	Gen3_Mut0_ID10	0.158
Smooth	4	Gen3_Mut0_ID10	0.158
Smooth	3	Gen3_Mut0_ID11	0.1444
Smooth	4	Gen3_Mut0_ID11	0.1444
Smooth	3	Gen3_Mut0_ID6	0.1346
Smooth	4	Gen3_Mut0_ID6	0.1346
Smooth	5	Gen3_Mut0_ID6	0.1346
Smooth	6	Gen3_Mut0_ID6	0.1346
Smooth	7	Gen3_Mut0_ID6	0.1346
Smooth	8	Gen3_Mut0_ID6	0.1346
Smooth	3	Gen3_Mut0_ID7	0.0772
Smooth	4	Gen3_Mut0_ID7	0.0772
Smooth	3	Gen3_Mut0_ID8	0.0935
Smooth	3	Gen3_Mut0_ID9	0.0649
Smooth	4	Gen3_Mut0_ID9	0.0649
Smooth	5	Gen3_Mut0_ID9	0.0649
Smooth	6	Gen3_Mut0_ID9	0.0649
Smooth	3	Gen3_Mut0_IDR0	0.1051
Smooth	3	Gen3_Mut0_IDR1	0.1385
Smooth	4	Gen3_Mut0_IDR1	0.1385
Smooth	3	Gen3_Mut0_IDR2	0.2154
Smooth	3	Gen3_Mut0_IDR3	0.1111
Smooth	3	Gen3_Mut0_IDR4	0.1622
Smooth	4	Gen4_Mut0_ID0	0.0845
Smooth	4	Gen4_Mut0_ID1	0.1136
Smooth	5	Gen4_Mut0_ID1	0.1136
Smooth	4	Gen4_Mut0_ID10	0.0902
Smooth	4	Gen4_Mut0_ID11	0.0919
Smooth	4	Gen4_Mut0_ID4	0.1195
Smooth	5	Gen4_Mut0_ID4	0.1195
Smooth	6	Gen4_Mut0_ID4	0.1195
Smooth	4	Gen4_Mut0_ID5	0.1253
Smooth	5	Gen4_Mut0_ID5	0.1253
Smooth	6	Gen4_Mut0_ID5	0.1253
Smooth	7	Gen4_Mut0_ID5	0.1253
Smooth	4	Gen4_Mut0_ID6	0.065
Smooth	5	Gen4_Mut0_ID6	0.065
Smooth	6	Gen4_Mut0_ID6	0.065
Smooth	7	Gen4_Mut0_ID6	0.065
Smooth	8	Gen4_Mut0_ID6	0.065
Smooth	9	Gen4_Mut0_ID6	0.065
Smooth	4	Gen4_Mut0_ID7	0.1798
Smooth	4	Gen4_Mut0_ID8	0.1098
Smooth	4	Gen4_Mut0_ID9	0.0721
Smooth	4	Gen4_Mut0_IDR0	0.1142
Smooth	5	Gen4_Mut0_IDR0	0.1142
Smooth	6	Gen4_Mut0_IDR0	0.1142
Smooth	7	Gen4_Mut0_IDR0	0.1142
Smooth	8	Gen4_Mut0_IDR0	0.1142
Smooth	9	Gen4_Mut0_IDR0	0.1142
Smooth	10	Gen4_Mut0_IDR0	0.1142
Smooth	4	Gen4_Mut0_IDR1	0.1156
Smooth	5	Gen4_Mut0_IDR1	0.1156
Smooth	5	Gen5_Mut0_ID0	0.0672
Smooth	5	Gen5_Mut0_ID1	0.1187
Smooth	5	Gen5_Mut0_ID10	0.0898
Smooth	6	Gen5_Mut0_ID10	0.0898
Smooth	5	Gen5_Mut0_ID11	0.0632
Smooth	6	Gen5_Mut0_ID11	0.0632
Smooth	7	Gen5_Mut0_ID11	0.0632
Smooth	5	Gen5_Mut0_ID2	0.0935
Smooth	5	Gen5_Mut0_ID3	0.0744
Smooth	5	Gen5_Mut0_ID4	0.151
Smooth	5	Gen5_Mut0_ID5	0.0967
Smooth	6	Gen5_Mut0_ID5	0.0967
Smooth	5	Gen5_Mut0_ID8	0.124
Smooth	5	Gen5_Mut0_ID9	0.0655
Smooth	6	Gen5_Mut0_ID9	0.0655
Smooth	5	Gen5_Mut0_IDR0	0.1024
Smooth	6	Gen5_Mut0_IDR0	0.1024
Smooth	7	Gen5_Mut0_IDR0	0.1024
Smooth	8	Gen5_Mut0_IDR0	0.1024
Smooth	5	Gen5_Mut0_IDR1	0.0686
Smooth	6	Gen6_Mut0_ID0	0.0598
Smooth	7	Gen6_Mut0_ID0	0.0598
Smooth	6	Gen6_Mut0_ID1	0.0989
Smooth	6	Gen6_Mut0_ID10	0.1071
Smooth	6	Gen6_Mut0_ID11	0.1082
Smooth	6	Gen6_Mut0_ID2	0.1395
Smooth	6	Gen6_Mut0_ID3	0.1318
Smooth	7	Gen6_Mut0_ID3	0.1318
Smooth	6	Gen6_Mut0_ID6	0.141
Smooth	7	Gen6_Mut0_ID6	0.141
Smooth	6	Gen6_Mut0_ID7	0.1448
Smooth	7	Gen6_Mut0_ID7	0.1448
Smooth	8	Gen6_Mut0_ID7	0.1448
Smooth	9	Gen6_Mut0_ID7	0.1448
Smooth	6	Gen6_Mut0_ID8	0.0881
Smooth	6	Gen6_Mut0_ID9	0.0804
Smooth	6	Gen6_Mut0_IDR0	0.0823
Smooth	6	Gen6_Mut0_IDR1	0.0659
Smooth	7	Gen6_Mut0_IDR1	0.0659
Smooth	7	Gen7_Mut0_ID0	0.0708
Smooth	7	Gen7_Mut0_ID1	0.1016
Smooth	7	Gen7_Mut0_ID10	0.0944
Smooth	8	Gen7_Mut0_ID10	0.0944
Smooth	9	Gen7_Mut0_ID10	0.0944
Smooth	7	Gen7_Mut0_ID11	0.1497
Smooth	8	Gen7_Mut0_ID11	0.1497
Smooth	7	Gen7_Mut0_ID2	0.0942
Smooth	8	Gen7_Mut0_ID2	0.0942
Smooth	9	Gen7_Mut0_ID2	0.0942
Smooth	10	Gen7_Mut0_ID2	0.0942
Smooth	11	Gen7_Mut0_ID2	0.0942
Smooth	7	Gen7_Mut0_ID3	0.1453
Smooth	7	Gen7_Mut0_ID4	0.1126
Smooth	8	Gen7_Mut0_ID4	0.1126
Smooth	7	Gen7_Mut0_ID5	0.0907
Smooth	8	Gen7_Mut0_ID5	0.0907
Smooth	9	Gen7_Mut0_ID5	0.0907
Smooth	7	Gen7_Mut0_ID6	0.1222
Smooth	8	Gen7_Mut0_ID6	0.1222
Smooth	9	Gen7_Mut0_ID6	0.1222
Smooth	10	Gen7_Mut0_ID6	0.1222
Smooth	11	Gen7_Mut0_ID6	0.1222
Smooth	12	Gen7_Mut0_ID6	0.1222
Smooth	13	Gen7_Mut0_ID6	0.1222
Smooth	7	Gen7_Mut0_ID7	0.1273
Smooth	8	Gen7_Mut0_ID7	0.1273
Smooth	9	Gen7_Mut0_ID7	0.1273
Smooth	10	Gen7_Mut0_ID7	0.1273
Smooth	11	Gen7_Mut0_ID7	0.1273
Smooth	7	Gen7_Mut0_ID8	0.1582
Smooth	7	Gen7_Mut0_IDR0	0.0899
Smooth	8	Gen8_Mut0_ID0	0.0984
Smooth	8	Gen8_Mut0_ID1	0.0921
Smooth	8	Gen8_Mut0_ID10	0.108
Smooth	9	Gen8_Mut0_ID10	0.108
Smooth	10	Gen8_Mut0_ID10	0.108
Smooth	8	Gen8_Mut0_ID11	0.1014
Smooth	9	Gen8_Mut0_ID11	0.1014
Smooth	10	Gen8_Mut0_ID11	0.1014
Smooth	11	Gen8_Mut0_ID11	0.1014
Smooth	12	Gen8_Mut0_ID11	0.1014
Smooth	13	Gen8_Mut0_ID11	0.1014
Smooth	8	Gen8_Mut0_ID2	0.074
Smooth	8	Gen8_Mut0_ID3	0.1002
Smooth	9	Gen8_Mut0_ID3	0.1002
Smooth	8	Gen8_Mut0_ID6	0.095
Smooth	9	Gen8_Mut0_ID6	0.095
Smooth	8	Gen8_Mut0_ID7	0.1835
Smooth	8	Gen8_Mut0_ID8	0.0924
Smooth	8	Gen8_Mut0_ID9	0.1149
Smooth	8	Gen8_Mut0_IDR0	0.0632
Smooth	8	Gen8_Mut0_IDR1	0.1321
Smooth	9	Gen9_Mut0_ID0	0.0847
Smooth	9	Gen9_Mut0_ID1	0.1145
Smooth	9	Gen9_Mut0_ID2	0.0981
Smooth	10	Gen9_Mut0_ID2	0.0981
Smooth	9	Gen9_Mut0_ID3	0.1259
Smooth	9	Gen9_Mut0_ID4	0.1912
Smooth	10	Gen9_Mut0_ID4	0.1912
Smooth	11	Gen9_Mut0_ID4	0.1912
Smooth	12	Gen9_Mut0_ID4	0.1912
Smooth	9	Gen9_Mut0_ID5	0.2945
Smooth	10	Gen9_Mut0_ID5	0.2945
Smooth	9	Gen9_Mut0_ID6	0.1182
Smooth	9	Gen9_Mut0_ID7	0.104
Smooth	9	Gen9_Mut0_ID8	0.0844
Smooth	10	Gen9_Mut0_ID8	0.0844
Smooth	11	Gen9_Mut0_ID8	0.0844
Smooth	9	Gen9_Mut0_ID9	0.1092
Smooth	10	Gen9_Mut0_ID9	0.1092
Smooth	9	Gen9_Mut0_IDR0	0.1025
Smooth	9	Gen9_Mut0_IDR1	0.1501
Smooth	10	Gen9_Mut0_IDR1	0.1501
Smooth	11	Gen9_Mut0_IDR1	0.1501
Furrowed	0	Gen0_Mut0_ID0	0.2194
Furrowed	0	Gen0_Mut0_ID1	0.0612
Furrowed	0	Gen0_Mut0_ID10	0.1141
Furrowed	1	Gen0_Mut0_ID10	0.1141
Furrowed	2	Gen0_Mut0_ID10	0.1141
Furrowed	3	Gen0_Mut0_ID10	0.1141
Furrowed	4	Gen0_Mut0_ID10	0.1141
Furrowed	0	Gen0_Mut0_ID11	0.167
Furrowed	0	Gen0_Mut0_ID12	0.1397
Furrowed	0	Gen0_Mut0_ID13	0.0725
Furrowed	0	Gen0_Mut0_ID14	0.0931
Furrowed	1	Gen0_Mut0_ID14	0.0931
Furrowed	0	Gen0_Mut0_ID15	0.0827
Furrowed	1	Gen0_Mut0_ID15	0.0827
Furrowed	0	Gen0_Mut0_ID16	0.1765
Furrowed	1	Gen0_Mut0_ID16	0.1765
Furrowed	0	Gen0_Mut0_ID17	0.162
Furrowed	1	Gen0_Mut0_ID17	0.162
Furrowed	2	Gen0_Mut0_ID17	0.162
Furrowed	3	Gen0_Mut0_ID17	0.162
Furrowed	0	Gen0_Mut0_ID18	0.0618
Furrowed	0	Gen0_Mut0_ID19	0.0659
Furrowed	1	Gen0_Mut0_ID19	0.0659
Furrowed	2	Gen0_Mut0_ID19	0.0659
Furrowed	0	Gen0_Mut0_ID2	0.1107
Furrowed	1	Gen0_Mut0_ID2	0.1107
Furrowed	0	Gen0_Mut0_ID20	0.126
Furrowed	0	Gen0_Mut0_ID21	0.0977
Furrowed	1	Gen0_Mut0_ID21	0.0977
Furrowed	2	Gen0_Mut0_ID21	0.0977
Furrowed	0	Gen0_Mut0_ID22	0.0885
Furrowed	0	Gen0_Mut0_ID23	0.0683
Furrowed	1	Gen0_Mut0_ID23	0.0683
Furrowed	0	Gen0_Mut0_ID3	0.0665
Furrowed	1	Gen0_Mut0_ID3	0.0665
Furrowed	2	Gen0_Mut0_ID3	0.0665
Furrowed	0	Gen0_Mut0_ID4	0.0698
Furrowed	0	Gen0_Mut0_ID5	0.0617
Furrowed	1	Gen0_Mut0_ID5	0.0617
Furrowed	0	Gen0_Mut0_ID6	0.0848
Furrowed	0	Gen0_Mut0_ID7	0.1736
Furrowed	1	Gen0_Mut0_ID7	0.1736
Furrowed	2	Gen0_Mut0_ID7	0.1736
Furrowed	3	Gen0_Mut0_ID7	0.1736
Furrowed	4	Gen0_Mut0_ID7	0.1736
Furrowed	5	Gen0_Mut0_ID7	0.1736
Furrowed	6	Gen0_Mut0_ID7	0.1736
Furrowed	7	Gen0_Mut0_ID7	0.1736
Furrowed	0	Gen0_Mut0_ID8	0.1297
Furrowed	0	Gen0_Mut0_ID9	0.1089
Furrowed	1	Gen1_Mut0_ID0	0.0751
Furrowed	2	Gen1_Mut0_ID0	0.0751
Furrowed	1	Gen1_Mut0_ID1	0.0836
Furrowed	1	Gen1_Mut0_ID10	0.1077
Furrowed	2	Gen1_Mut0_ID10	0.1077
Furrowed	3	Gen1_Mut0_ID10	0.1077
Furrowed	4	Gen1_Mut0_ID10	0.1077
Furrowed	5	Gen1_Mut0_ID10	0.1077
Furrowed	1	Gen1_Mut0_ID11	0.1019
Furrowed	2	Gen1_Mut0_ID11	0.1019
Furrowed	3	Gen1_Mut0_ID11	0.1019
Furrowed	4	Gen1_Mut0_ID11	0.1019
Furrowed	1	Gen1_Mut0_ID2	0.0725
Furrowed	1	Gen1_Mut0_ID3	0.1193
Furrowed	2	Gen1_Mut0_ID3	0.1193
Furrowed	1	Gen1_Mut0_ID4	0.0679
Furrowed	1	Gen1_Mut0_ID5	0.0592
Furrowed	2	Gen1_Mut0_ID5	0.0592
Furrowed	3	Gen1_Mut0_ID5	0.0592
Furrowed	1	Gen1_Mut0_ID6	0.1112
Furrowed	1	Gen1_Mut0_ID7	0.1142
Furrowed	2	Gen1_Mut0_ID7	0.1142
Furrowed	3	Gen1_Mut0_ID7	0.1142
Furrowed	4	Gen1_Mut0_ID7	0.1142
Furrowed	5	Gen1_Mut0_ID7	0.1142
Furrowed	6	Gen1_Mut0_ID7	0.1142
Furrowed	7	Gen1_Mut0_ID7	0.1142
Furrowed	1	Gen1_Mut0_ID8	0.2087
Furrowed	1	Gen1_Mut0_ID9	0.1461
Furrowed	10	Gen10_Mut0_ID0	0.1479
Furrowed	10	Gen10_Mut0_ID1	0.1765
Furrowed	11	Gen10_Mut0_ID1	0.1765
Furrowed	12	Gen10_Mut0_ID1	0.1765
Furrowed	10	Gen10_Mut0_ID10	0.1086
Furrowed	10	Gen10_Mut0_ID11	0.0833
Furrowed	10	Gen10_Mut0_ID2	0.1283
Furrowed	10	Gen10_Mut0_ID3	0.1207
Furrowed	11	Gen10_Mut0_ID3	0.1207
Furrowed	12	Gen10_Mut0_ID3	0.1207
Furrowed	10	Gen10_Mut0_ID4	0.1802
Furrowed	10	Gen10_Mut0_ID5	0.1622
Furrowed	10	Gen10_Mut0_ID6	0.0696
Furrowed	11	Gen10_Mut0_ID6	0.0696
Furrowed	10	Gen10_Mut0_ID7	0.067
Furrowed	10	Gen10_Mut0_ID8	0.1671
Furrowed	11	Gen10_Mut0_ID8	0.1671
Furrowed	12	Gen10_Mut0_ID8	0.1671
Furrowed	13	Gen10_Mut0_ID8	0.1671
Furrowed	10	Gen10_Mut0_ID9	0.1008
Furrowed	11	Gen10_Mut0_ID9	0.1008
Furrowed	11	Gen11_Mut0_ID0	0.1852
Furrowed	12	Gen11_Mut0_ID0	0.1852
Furrowed	11	Gen11_Mut0_ID1	0.1302
Furrowed	11	Gen11_Mut0_ID2	0.1951
Furrowed	11	Gen11_Mut0_ID3	0.0729
Furrowed	11	Gen11_Mut0_ID4	0.087
Furrowed	11	Gen11_Mut0_ID5	0.0736
Furrowed	11	Gen11_Mut0_ID6	0.0769
Furrowed	12	Gen11_Mut0_ID6	0.0769
Furrowed	11	Gen11_Mut0_ID7	0.1255
Furrowed	11	Gen11_Mut0_ID8	0.2163
Furrowed	11	Gen11_Mut0_ID9	0.1271
Furrowed	12	Gen11_Mut0_ID9	0.1271
Furrowed	13	Gen11_Mut0_ID9	0.1271
Furrowed	11	Gen11_Mut0_IDR0	0.1186
Furrowed	11	Gen11_Mut0_IDR1	0.1363
Furrowed	12	Gen12_Mut0_ID10	0.1009
Furrowed	12	Gen12_Mut0_ID11	0.1493
Furrowed	13	Gen12_Mut0_ID11	0.1493
Furrowed	12	Gen12_Mut0_ID2	0.1516
Furrowed	13	Gen12_Mut0_ID2	0.1516
Furrowed	12	Gen12_Mut0_ID3	0.14
Furrowed	13	Gen12_Mut0_ID3	0.14
Furrowed	12	Gen12_Mut0_ID4	0.0858
Furrowed	12	Gen12_Mut0_ID5	0.1169
Furrowed	12	Gen12_Mut0_ID6	0.1624
Furrowed	12	Gen12_Mut0_ID7	0.1232
Furrowed	13	Gen12_Mut0_ID7	0.1232
Furrowed	12	Gen12_Mut0_ID8	0.1452
Furrowed	13	Gen12_Mut0_ID8	0.1452
Furrowed	12	Gen12_Mut0_ID9	0.1149
Furrowed	12	Gen12_Mut0_IDR0	0.1006
Furrowed	13	Gen12_Mut0_IDR0	0.1006
Furrowed	14	Gen12_Mut0_IDR0	0.1006
Furrowed	12	Gen12_Mut0_IDR1	0.2171
Furrowed	13	Gen13_Mut0_ID0	0.1506
Furrowed	14	Gen13_Mut0_ID0	0.1506
Furrowed	15	Gen13_Mut0_ID0	0.1506
Furrowed	16	Gen13_Mut0_ID0	0.1506
Furrowed	13	Gen13_Mut0_ID1	0.2418
Furrowed	14	Gen13_Mut0_ID1	0.2418
Furrowed	13	Gen13_Mut0_ID10	0.1338
Furrowed	13	Gen13_Mut0_ID11	0.1026
Furrowed	14	Gen13_Mut0_ID11	0.1026
Furrowed	15	Gen13_Mut0_ID11	0.1026
Furrowed	13	Gen13_Mut0_ID2	0.1225
Furrowed	13	Gen13_Mut0_ID3	0.12
Furrowed	14	Gen13_Mut0_ID3	0.12
Furrowed	15	Gen13_Mut0_ID3	0.12
Furrowed	16	Gen13_Mut0_ID3	0.12
Furrowed	13	Gen13_Mut0_ID4	0.2323
Furrowed	14	Gen13_Mut0_ID4	0.2323
Furrowed	13	Gen13_Mut0_ID5	0.0662
Furrowed	14	Gen13_Mut0_ID5	0.0662
Furrowed	15	Gen13_Mut0_ID5	0.0662
Furrowed	16	Gen13_Mut0_ID5	0.0662
Furrowed	13	Gen13_Mut0_ID6	0.142
Furrowed	14	Gen13_Mut0_ID6	0.142
Furrowed	13	Gen13_Mut0_ID7	0.1001
Furrowed	14	Gen13_Mut0_ID7	0.1001
Furrowed	15	Gen13_Mut0_ID7	0.1001
Furrowed	16	Gen13_Mut0_ID7	0.1001
Furrowed	13	Gen13_Mut0_IDR0	0.0769
Furrowed	13	Gen13_Mut0_IDR1	0.1208
Furrowed	14	Gen13_Mut0_IDR1	0.1208
Furrowed	15	Gen13_Mut0_IDR1	0.1208
Furrowed	14	Gen14_Mut0_ID0	0.1361
Furrowed	14	Gen14_Mut0_ID1	0.1224
Furrowed	14	Gen14_Mut0_ID10	0.1339
Furrowed	15	Gen14_Mut0_ID10	0.1339
Furrowed	14	Gen14_Mut0_ID11	0.0943
Furrowed	14	Gen14_Mut0_ID2	0.1056
Furrowed	14	Gen14_Mut0_ID3	0.1439
Furrowed	14	Gen14_Mut0_ID8	0.088
Furrowed	15	Gen14_Mut0_ID8	0.088
Furrowed	14	Gen14_Mut0_ID9	0.2143
Furrowed	15	Gen14_Mut0_ID9	0.2143
Furrowed	14	Gen14_Mut0_IDR0	0.1231
Furrowed	14	Gen14_Mut0_IDR1	0.1401
Furrowed	14	Gen14_Mut0_IDR2	0.178
Furrowed	15	Gen14_Mut0_IDR2	0.178
Furrowed	14	Gen14_Mut0_IDR3	0.1513
Furrowed	15	Gen15_Mut0_ID0	0.1899
Furrowed	15	Gen15_Mut0_ID1	0.0775
Furrowed	16	Gen15_Mut0_ID1	0.0775
Furrowed	15	Gen15_Mut0_ID10	0.1746
Furrowed	16	Gen15_Mut0_ID10	0.1746
Furrowed	15	Gen15_Mut0_ID11	0.1466
Furrowed	15	Gen15_Mut0_ID4	0.1101
Furrowed	16	Gen15_Mut0_ID4	0.1101
Furrowed	15	Gen15_Mut0_ID5	0.1124
Furrowed	15	Gen15_Mut0_ID6	0.1557
Furrowed	15	Gen15_Mut0_ID7	0.1498
Furrowed	16	Gen15_Mut0_ID7	0.1498
Furrowed	15	Gen15_Mut0_ID8	0.1277
Furrowed	15	Gen15_Mut0_ID9	0.1221
Furrowed	15	Gen15_Mut0_IDR0	0.2424
Furrowed	16	Gen15_Mut0_IDR0	0.2424
Furrowed	15	Gen15_Mut0_IDR1	0.1008
Furrowed	16	Gen15_Mut0_IDR1	0.1008
Furrowed	16	Gen16_Mut0_ID0	0.1239
Furrowed	16	Gen16_Mut0_ID1	0.11
Furrowed	16	Gen16_Mut0_ID10	0.1037
Furrowed	16	Gen16_Mut0_ID11	0.0877
Furrowed	16	Gen16_Mut0_ID2	0.1323
Furrowed	16	Gen16_Mut0_ID3	0.0845
Furrowed	16	Gen16_Mut0_ID4	0.1037
Furrowed	16	Gen16_Mut0_ID5	0.1533
Furrowed	16	Gen16_Mut0_IDR0	0.1782
Furrowed	16	Gen16_Mut0_IDR1	0.088
Furrowed	16	Gen16_Mut0_IDR2	0.2145
Furrowed	16	Gen16_Mut0_IDR3	0.1026
Furrowed	2	Gen2_Mut0_ID0	0.0616
Furrowed	3	Gen2_Mut0_ID0	0.0616
Furrowed	4	Gen2_Mut0_ID0	0.0616
Furrowed	2	Gen2_Mut0_ID10	0.1306
Furrowed	2	Gen2_Mut0_ID11	0.0823
Furrowed	3	Gen2_Mut0_ID11	0.0823
Furrowed	4	Gen2_Mut0_ID11	0.0823
Furrowed	5	Gen2_Mut0_ID11	0.0823
Furrowed	2	Gen2_Mut0_ID4	0.155
Furrowed	3	Gen2_Mut0_ID4	0.155
Furrowed	4	Gen2_Mut0_ID4	0.155
Furrowed	5	Gen2_Mut0_ID4	0.155
Furrowed	2	Gen2_Mut0_ID5	0.1523
Furrowed	2	Gen2_Mut0_ID6	0.0881
Furrowed	2	Gen2_Mut0_ID7	0.0668
Furrowed	2	Gen2_Mut0_ID8	0.0636
Furrowed	2	Gen2_Mut0_ID9	0.1322
Furrowed	3	Gen2_Mut0_ID9	0.1322
Furrowed	2	Gen2_Mut0_IDR0	0.1109
Furrowed	2	Gen2_Mut0_IDR1	0.0616
Furrowed	3	Gen2_Mut0_IDR1	0.0616
Furrowed	2	Gen2_Mut0_IDR2	0.176
Furrowed	3	Gen3_Mut0_ID0	0.0633
Furrowed	3	Gen3_Mut0_ID10	0.0671
Furrowed	3	Gen3_Mut0_ID11	0.1058
Furrowed	3	Gen3_Mut0_ID4	0.0829
Furrowed	3	Gen3_Mut0_ID5	0.1563
Furrowed	3	Gen3_Mut0_ID6	0.1578
Furrowed	3	Gen3_Mut0_ID7	0.0802
Furrowed	4	Gen3_Mut0_ID7	0.0802
Furrowed	3	Gen3_Mut0_ID8	0.1772
Furrowed	3	Gen3_Mut0_ID9	0.11
Furrowed	3	Gen3_Mut0_IDR0	0.0976
Furrowed	4	Gen3_Mut0_IDR0	0.0976
Furrowed	3	Gen3_Mut0_IDR1	0.1195
Furrowed	4	Gen3_Mut0_IDR1	0.1195
Furrowed	3	Gen3_Mut0_IDR2	0.0748
Furrowed	4	Gen3_Mut0_IDR2	0.0748
Furrowed	5	Gen3_Mut0_IDR2	0.0748
Furrowed	4	Gen4_Mut0_ID0	0.0664
Furrowed	5	Gen4_Mut0_ID0	0.0664
Furrowed	6	Gen4_Mut0_ID0	0.0664
Furrowed	7	Gen4_Mut0_ID0	0.0664
Furrowed	8	Gen4_Mut0_ID0	0.0664
Furrowed	9	Gen4_Mut0_ID0	0.0664
Furrowed	10	Gen4_Mut0_ID0	0.0664
Furrowed	11	Gen4_Mut0_ID0	0.0664
Furrowed	12	Gen4_Mut0_ID0	0.0664
Furrowed	4	Gen4_Mut0_ID1	0.084
Furrowed	5	Gen4_Mut0_ID1	0.084
Furrowed	4	Gen4_Mut0_ID10	0.141
Furrowed	5	Gen4_Mut0_ID10	0.141
Furrowed	4	Gen4_Mut0_ID11	0.1188
Furrowed	5	Gen4_Mut0_ID11	0.1188
Furrowed	6	Gen4_Mut0_ID11	0.1188
Furrowed	7	Gen4_Mut0_ID11	0.1188
Furrowed	8	Gen4_Mut0_ID11	0.1188
Furrowed	9	Gen4_Mut0_ID11	0.1188
Furrowed	10	Gen4_Mut0_ID11	0.1188
Furrowed	4	Gen4_Mut0_ID2	0.1069
Furrowed	5	Gen4_Mut0_ID2	0.1069
Furrowed	4	Gen4_Mut0_ID3	0.1367
Furrowed	4	Gen4_Mut0_ID4	0.1055
Furrowed	4	Gen4_Mut0_ID8	0.127
Furrowed	4	Gen4_Mut0_ID9	0.0838
Furrowed	5	Gen4_Mut0_ID9	0.0838
Furrowed	4	Gen4_Mut0_IDR0	0.0617
Furrowed	4	Gen4_Mut0_IDR1	0.0592
Furrowed	4	Gen4_Mut0_IDR2	0.1618
Furrowed	5	Gen5_Mut0_ID0	0.2309
Furrowed	5	Gen5_Mut0_ID1	0.1134
Furrowed	5	Gen5_Mut0_ID10	0.0713
Furrowed	5	Gen5_Mut0_ID11	0.1362
Furrowed	6	Gen5_Mut0_ID11	0.1362
Furrowed	7	Gen5_Mut0_ID11	0.1362
Furrowed	8	Gen5_Mut0_ID11	0.1362
Furrowed	9	Gen5_Mut0_ID11	0.1362
Furrowed	5	Gen5_Mut0_ID2	0.0777
Furrowed	6	Gen5_Mut0_ID2	0.0777
Furrowed	7	Gen5_Mut0_ID2	0.0777
Furrowed	5	Gen5_Mut0_ID3	0.0925
Furrowed	6	Gen5_Mut0_ID3	0.0925
Furrowed	7	Gen5_Mut0_ID3	0.0925
Furrowed	5	Gen5_Mut0_ID8	0.0669
Furrowed	6	Gen5_Mut0_ID8	0.0669
Furrowed	7	Gen5_Mut0_ID8	0.0669
Furrowed	5	Gen5_Mut0_ID9	0.1566
Furrowed	5	Gen5_Mut0_IDR0	0.1018
Furrowed	6	Gen5_Mut0_IDR0	0.1018
Furrowed	5	Gen5_Mut0_IDR1	0.0801
Furrowed	6	Gen5_Mut0_IDR1	0.0801
Furrowed	7	Gen5_Mut0_IDR1	0.0801
Furrowed	5	Gen5_Mut0_IDR2	0.1193
Furrowed	6	Gen5_Mut0_IDR2	0.1193
Furrowed	5	Gen5_Mut0_IDR3	0.0979
Furrowed	6	Gen5_Mut0_IDR3	0.0979
Furrowed	7	Gen5_Mut0_IDR3	0.0979
Furrowed	6	Gen6_Mut0_ID0	0.078
Furrowed	6	Gen6_Mut0_ID1	0.1678
Furrowed	7	Gen6_Mut0_ID1	0.1678
Furrowed	6	Gen6_Mut0_ID10	0.276
Furrowed	6	Gen6_Mut0_ID11	0.072
Furrowed	6	Gen6_Mut0_ID4	0.1588
Furrowed	6	Gen6_Mut0_ID5	0.1289
Furrowed	6	Gen6_Mut0_ID6	0.0655
Furrowed	6	Gen6_Mut0_ID7	0.1449
Furrowed	6	Gen6_Mut0_ID8	0.1048
Furrowed	6	Gen6_Mut0_ID9	0.1046
Furrowed	6	Gen6_Mut0_IDR0	0.0838
Furrowed	7	Gen6_Mut0_IDR0	0.0838
Furrowed	6	Gen6_Mut0_IDR1	0.0822
Furrowed	7	Gen7_Mut0_ID0	0.1464
Furrowed	8	Gen7_Mut0_ID0	0.1464
Furrowed	7	Gen7_Mut0_ID1	0.0916
Furrowed	8	Gen7_Mut0_ID1	0.0916
Furrowed	7	Gen7_Mut0_ID10	0.1404
Furrowed	8	Gen7_Mut0_ID10	0.1404
Furrowed	9	Gen7_Mut0_ID10	0.1404
Furrowed	7	Gen7_Mut0_ID11	0.1475
Furrowed	8	Gen7_Mut0_ID11	0.1475
Furrowed	7	Gen7_Mut0_ID2	0.2171
Furrowed	8	Gen7_Mut0_ID2	0.2171
Furrowed	9	Gen7_Mut0_ID2	0.2171
Furrowed	10	Gen7_Mut0_ID2	0.2171
Furrowed	11	Gen7_Mut0_ID2	0.2171
Furrowed	7	Gen7_Mut0_ID3	0.1331
Furrowed	7	Gen7_Mut0_ID4	0.1105
Furrowed	7	Gen7_Mut0_ID5	0.1401
Furrowed	8	Gen7_Mut0_ID5	0.1401
Furrowed	9	Gen7_Mut0_ID5	0.1401
Furrowed	7	Gen7_Mut0_ID6	0.0872
Furrowed	8	Gen7_Mut0_ID6	0.0872
Furrowed	7	Gen7_Mut0_ID8	0.1363
Furrowed	8	Gen7_Mut0_ID8	0.1363
Furrowed	9	Gen7_Mut0_ID8	0.1363
Furrowed	10	Gen7_Mut0_ID8	0.1363
Furrowed	7	Gen7_Mut0_ID9	0.0772
Furrowed	8	Gen7_Mut0_ID9	0.0772
Furrowed	7	Gen7_Mut0_IDR0	0.1017
Furrowed	8	Gen8_Mut0_ID0	0.1362
Furrowed	8	Gen8_Mut0_ID10	0.1008
Furrowed	9	Gen8_Mut0_ID10	0.1008
Furrowed	10	Gen8_Mut0_ID10	0.1008
Furrowed	11	Gen8_Mut0_ID10	0.1008
Furrowed	12	Gen8_Mut0_ID10	0.1008
Furrowed	13	Gen8_Mut0_ID10	0.1008
Furrowed	8	Gen8_Mut0_ID11	0.0684
Furrowed	9	Gen8_Mut0_ID11	0.0684
Furrowed	10	Gen8_Mut0_ID11	0.0684
Furrowed	8	Gen8_Mut0_ID6	0.106
Furrowed	9	Gen8_Mut0_ID6	0.106
Furrowed	8	Gen8_Mut0_ID7	0.0626
Furrowed	8	Gen8_Mut0_ID8	0.136
Furrowed	8	Gen8_Mut0_ID9	0.178
Furrowed	9	Gen8_Mut0_ID9	0.178
Furrowed	10	Gen8_Mut0_ID9	0.178
Furrowed	11	Gen8_Mut0_ID9	0.178
Furrowed	12	Gen8_Mut0_ID9	0.178
Furrowed	13	Gen8_Mut0_ID9	0.178
Furrowed	8	Gen8_Mut0_IDR0	0.0978
Furrowed	8	Gen8_Mut0_IDR1	0.1146
Furrowed	9	Gen8_Mut0_IDR1	0.1146
Furrowed	10	Gen8_Mut0_IDR1	0.1146
Furrowed	8	Gen8_Mut0_IDR2	0.0838
Furrowed	8	Gen8_Mut0_IDR3	0.0777
Furrowed	8	Gen8_Mut0_IDR4	0.0926
Furrowed	9	Gen9_Mut0_ID0	0.1659
Furrowed	9	Gen9_Mut0_ID10	0.2086
Furrowed	9	Gen9_Mut0_ID11	0.0992
Furrowed	9	Gen9_Mut0_ID4	0.1553
Furrowed	9	Gen9_Mut0_ID5	0.1439
Furrowed	9	Gen9_Mut0_ID6	0.2202
Furrowed	9	Gen9_Mut0_ID7	0.0877
Furrowed	9	Gen9_Mut0_ID8	0.1225
Furrowed	10	Gen9_Mut0_ID8	0.1225
Furrowed	11	Gen9_Mut0_ID8	0.1225
Furrowed	12	Gen9_Mut0_ID8	0.1225
Furrowed	9	Gen9_Mut0_ID9	0.1028
Furrowed	9	Gen9_Mut0_IDR0	0.087
Furrowed	10	Gen9_Mut0_IDR0	0.087
Furrowed	9	Gen9_Mut0_IDR1	0.1466
Furrowed	10	Gen9_Mut0_IDR1	0.1466
Furrowed	11	Gen9_Mut0_IDR1	0.1466
Furrowed	12	Gen9_Mut0_IDR1	0.1466
Furrowed	13	Gen9_Mut0_IDR1	0.1466
Furrowed	14	Gen9_Mut0_IDR1	0.1466
Furrowed	15	Gen9_Mut0_IDR1	0.1466
Furrowed	16	Gen9_Mut0_IDR1	0.1466
Furrowed	9	Gen9_Mut0_IDR2	0.0916
Furrowed	10	Gen9_Mut0_IDR2	0.0916
Furrowed	11	Gen9_Mut0_IDR2	0.0916
Furrowed	12	Gen9_Mut0_IDR2	0.0916
Furrowed	13	Gen9_Mut0_IDR2	0.0916
Furrowed	14	Gen9_Mut0_IDR2	0.0916
Furrowed	15	Gen9_Mut0_IDR2	0.0916
Furrowed	16	Gen9_Mut0_IDR2	0.0916
